# Lack of parent-of-origin effects in Nasonia jewel wasp: a replication and extension study

**DOI:** 10.1101/2021.02.11.430138

**Authors:** Kimberly C. Olney, Joshua D. Gibson, Heini M. Natri, Avery Underwood, Juergen Gadau, Melissa A. Wilson

**Author notes:** **Corresponding author**, Melissa A. Wilson, School of Life Sciences | Arizona State University | PO Box 874501 | Tempe, AZ 85287-4501.

## Abstract

In diploid cells, the paternal and maternal alleles are, on average, equally expressed. There are exceptions from this: a small number of genes express the maternal or paternal allele copy exclusively. This phenomenon, known as genomic imprinting, is common among eutherian mammals and some plant species; however, genomic imprinting in species with haplodiploid sex determination is not well characterized. Previous work reported no parent-of-origin effects in the hybrids of closely related haplodiploid *Nasonia vitripennis* and *Nasonia giraulti* jewel wasps, suggesting a lack of epigenetic reprogramming during embryogenesis in these species. Here, we replicate the gene expression dataset and observations using different individuals and sequencing technology, as well as reproduce these findings using the previously published RNA sequence data following our data analysis strategy. The major difference from the previous dataset is that they used an introgression strain as one of the parents and we found several loci that resisted introgression in that strain. Our results from both datasets demonstrate a species-of-origin effect, rather than a parent-of-origin effect. We present a reproducible workflow that others may use for replicating the results. Overall, we reproduced the original report of no parent-of-origin effects in the haplodiploid *Nasonia* using the original data with our new processing and analysis pipeline and replicated these results with our newly generated data.
