## Supplementary material for "Lack of parent-of-origin effects in Nasonia jewel wasp: a replication and extension study": S1_Table.xlsx

### Sheet: Sheet1
Dataset	Sample ID	Library size (bp)	Species/Cross	Female parent	Male parent
PRJNA260391	SRR1566022	64775386	Nasonia vitripennis (VV)	N. vit	N. vit
PRJNA260391	SRR1566023	33067036	VV	N. vit	N. vit
PRJNA260391	SRR1566024	38142320	VV	N. vit	N. vit
PRJNA260391	SRR1566028	45912592	Nasonia giraulti (GG)	N. gir	N. gir
PRJNA260391	SRR1566029	36340689	GG	N. gir	N. gir
PRJNA260391	SRR1566030	38707350	GG	N. gir	N. gir
PRJNA299670	SRR2773794	45534517	N. vit x N. gir (VG)	N. vit	N. gir
PRJNA299670	SRR2773795	49019756	VG	N. vit	N. gir
PRJNA299670	SRR2773796	68257550	VG	N. vit	N. gir
PRJNA299670	SRR2773797	59523585	N. gir x N. vit (GV)	N. gir	N. vit
PRJNA299670	SRR2773799	58551812	GV	N. gir	N. vit
PRJNA613065	SRR11324582	15833948	VV	N. vit	N. vit
PRJNA613065	SRR11324581	15384417	VV	N. vit	N. vit
PRJNA613065	SRR11324577	12088179	VV	N. vit	N. vit
PRJNA613065	SRR11324576	16012257	GG	N. gir	N. gir
PRJNA613065	SRR11324579	13137727	GG	N. gir	N. gir
PRJNA613065	SRR11324575	18049774	GG	N. gir	N. gir
PRJNA613065	SRR11324574	23931111	VG	N. vit	N. gir
PRJNA613065	SRR11324573	15789601	VG	N. vit	N. gir
PRJNA613065	SRR11324572	18699923	VG	N. vit	N. gir
PRJNA613065	SRR11324571	12159681	GV	N. gir	N. vit
PRJNA613065	SRR11324580	18900303	GV	N. gir	N. vit
PRJNA613065	SRR11324578	18240533	GV	N. gir	N. vit
