## Supplementary material for "Lack of parent-of-origin effects in Nasonia jewel wasp: a replication and extension study": S3_Table.xlsx

### Sheet: Sheet1
			allele depth			number of SNPs per gene			gene depth
Wilson	GV		All genes	CPR35	LOC103315494	All genes	CPR35	LOC103315494	All genes	CPR35	LOC103315494
	14453	mean	122.748	39.25	89.0714	19.4511	2	7	130.867	39.25	89.0714
		median	65.5	39.25	92.5	15	2	7	63.9583	39.25	92.5
	14454	mean	176.847	57.25	110	19.4511	2	7	186.276	57.25	110
		median	95	57.25	111.5	15	2	7	91.5546	57.25	111.5
	14455	mean	149.359	49	99.2857	19.4511	2	7	158.584	49	99.2857
		median	79.5	49	107	15	2	7	77.3235	49	107
	Average for all three samples	mean	149.651	48.5	99.4524	19.4511	2	7	158.576	48.5	99.4524
		median	80.1667	48.5	103.667	15	2	7	77.6667	48.5	103.667
			allele depth			number of SNPs per gene			gene depth
Wilson	VG		All genes	CPR35	LOC103315494	All genes	CPR35	LOC103315494	All genes	CPR35	LOC103315494
	14450	mean	227.126	82.625	257.571	19.7274	4	7	267.358	82.625	257.571
		median	113	80.25	240	16	4	7	118.944	80.25	240
	14451	mean	164.559	42	114.143	19.7274	4	7	181.758	42	114.143
		median	83	42.5	114.5	16	4	7	82.0185	42.5	114.5
	14452	mean	200.32	64.375	159.786	19.7274	4	7	229.921	63.375	159.786
		median	100	63.75	149.5	16	4	7	102.583	63.75	159.786
	Average for all three samples	mean	197.335	63	177.167	19.7274	4	7	226.345	63	177.167
		median	99	61.8333	166.833	16	4	7	101.403	61.8333	166.833
