## Supplementary material for "Lack of parent-of-origin effects in Nasonia jewel wasp: a replication and extension study": S5_Table.xlsx

### Sheet: Sheet1
geneID	Data set	logFC	AveExpr	t	P.Value	adj.P.Val	B
gene-LOC107981401	Wilson	2.28731	0.221588	9.24763	6.0622e-07	5.12518e-05	6.05996
gene-LOC107981401	Clark	-5.42928	-1.5358	-15.2856	2.39055e-08	0.000246681	6.60682
gene-LOC100114950	Wilson	4.5027	1.15384	11.372	5.92118e-08	1.51371e-05	6.48158
gene-LOC100114950	Clark	-4.45922	0.480565	-11.2524	4.58573e-07	0.000946403	5.68854
gene-LOC103317241	Wilson	2.60524	2.70685	15.5308	1.53848e-09	1.83541e-06	11.749
gene-LOC103317241	Clark	-3.94969	1.46462	-9.43119	2.3901e-06	0.00352335	4.78943
