## Supplementary material for "Lack of parent-of-origin effects in Nasonia jewel wasp: a replication and extension study": S6_Table.xlsx

### Sheet: ReadMe
This file shows the calculations for converting between the centimorgan (cM) positions of Niehuis et al. 2008 and Niehuis et al. 2010 as well as the positions of the mortality loci relative to the chromosomes.
The sheet "Niehuis 2008 to 2010 conversion" shows the calculations for the cM conversions.
Mortality loci (transmission ratio distortion loci, TRDL, in Niehuis et al. 2008) were defined by their cM posisions relative to the nearest marker that was is found outside of the locus. For example, the locus on Chr. 1 spans 66-99cM, so we chose markers the closest markers that fall outside that range, namely 59cM and 113.6cM.
We used the closest markers possible to ensure that we used the most accurate localized recombination rate.
The marker names and the bounds of these loci in the latest assembly (PSR1.1) are shown for each chromosome on a separate sheet. The green highlighted region represents the 95% confidence interval from Niehuis et al. 2008 after conversion to this latest assembly.

### Sheet: Niehuis 2008 to 2010 conversion
Chromosome	Position (cM Haldane) from Niehuis 2008	Marker	Position (cM Haldane) from Niehuis 2010	Value	Explanation
1	0	NvC1-20	6.4	66-99cM	Niehuis et al. 2008 95% confidence interval (cM)
1	17.3	Cu/Zn SOD	19.3
1	52	NvC1-21	46.2	54.6	Niehuis et al. 2008 cM between flanking markers
1	55	NvC1-6	48	36.5	Niehuis et al. 2010 cM between flanking markers
1	59	NvC1-22	51.6	0.668498	conversion rate for interval between NvC1-22 to NvCl -13
1	59	EF-1α F1	51.6
1	85.4	NvC1-12	69.8	56.2795	Converting 95% CI start (cM Niehuis et al. 2008) to cM in Niehuis et al. 2010
1	113.6	NvC1-13	88.1	78.3399	Converting 95% CI stop (cM Niehuis et al. 2008) to cM in Niehuis et al. 2010
2	0	Hex70b	0.9	10-92cM	Niehuis et al. 2008 95% confidence interval (cM)
2	28.6	UQCRFS1	22
2	34.5	Hsc70	29.5	93	Niehuis et al. 2008 cM between flanking markers
2	39.8	Nv-20	35.9	78.5	Niehuis et al. 2010 cM between flanking markers
2	41.2	PTEN	36.8	0.844086	conversion rate for interval between NvC1-22 to NvCl -13
2	52	Nv-23	43.3
2	52	Nv-36	43.3	9.34086	Converting 95% CI start (cM Niehuis et al. 2008) to cM in Niehuis et al. 2010
2	54	EF-1α F2	44.2	78.5559	Converting 95% CI stop (cM Niehuis et al. 2008) to cM in Niehuis et al. 2010
2	71.6	Vg	61.6
2	93	TpnC	79.4
2	105.4	Nv-17	89.8
4	0	Nv-26	13	0-64cM	Niehuis et al. 2008 95% confidence interval (cM)
4	33	Bb-77L07e	44.5
4	37.9	Nv-24	47.2	87	Niehuis et al. 2008 cM between flanking markers
4	42.3	PPAF-III	48.2	61.5	Niehuis et al. 2010 cM between flanking markers
4	44.7	ACT	50.1	0.706897	conversion rate for interval between NvC1-22 to NvCl -13
4	52.8	NvC4-15	51.9
4	87	COXVa	74.5	13	Converting 95% CI start (cM Niehuis et al. 2008) to cM in Niehuis et al. 2010
				58.2414	Converting 95% CI stop (cM Niehuis et al. 2008) to cM in Niehuis et al. 2010
5	0	26kDa lectin	30.4	0-21.2cM	Niehuis et al. 2008 95% confidence interval (cM)
5	3.3	Nv-46	34
5	9.2	Nv-25	37.7	21.2	Niehuis et al. 2008 cM between flanking markers
5	18.8	Ft	45.8	17.2	Niehuis et al. 2010 cM between flanking markers
5	21.2	Nv-27	47.6	0.811321	conversion rate for interval between NvC1-22 to NvCl -13
				30.4	Converting 95% CI start (cM Niehuis et al. 2008) to cM in Niehuis et al. 2010
				47.6	Converting 95% CI stop (cM Niehuis et al. 2008) to cM in Niehuis et al. 2010

### Sheet: Chr. 1
SNP marker position from Niehuis et al. 2010 (supplement 5)
Marker	Scaffold (Genome assambly 1.0)	Chromosome	Map position	Position (cM Haldane)	PSR1.1 genomic assession for BLAST of marker against assembly	BLAST start position of Illumina marker on PSR1.1 genomic accession	notes
Scaf16_355281	16	1	1.01	0
SCAFFOLD16_366282	16	1	1.02	1.8
SCAFFOLD16_844633	16	1	1.03	3.6
SCAFFOLD16_1090137	16	1	1.04	6.4
SCAFFOLD16_1228688	16	1	1.04	6.4
SCAFFOLD16_1480131	16	1	1.04	6.4
SCAFFOLD16_1699376	16	1	1.04	6.4
SCAFFOLD16_1815958	16	1	1.04	6.4
NvC1-20	16	1	1.04	6.4
SCAFFOLD16_2245018	16	1	1.05	10.2
SCAFFOLD16_2245723	16	1	1.05	10.2
Scaf16_2247631	16	1	1.05	10.2
SCAFFOLD16_2442969	16	1	1.06	13
SCAFFOLD16_2511514	16	1	1.06	13
SCAFFOLD16_2704654	16	1	1.07	14.8
SCAFFOLD16_2980262	16	1	1.08	17.5
SCAFFOLD16_3056376	16	1	1.09	19.3
Nv308	16	1	1.09	19.3
SCAFFOLD16_3425262	16	1	1.10	20.2
SCAFFOLD16_3688487	16	1	1.11	22.1
SCAFFOLD16_3852790	16	1	1.12	26.8
SCAFFOLD126_15510	126	1	1.12	26.8
SCAFFOLD126_129593	126	1	1.13	31.5
SCAFFOLD126_328325	126	1	1.13	31.5
SCAFFOLD126_609218	126	1	1.13	31.5
SCAFFOLD62_993338	62	1	1.13	31.5
SCAFFOLD62_726591	62	1	1.13	31.5
SCAFFOLD62_517416	62	1	1.14	35.2
SCAFFOLD62_262284	62	1	1.15	37
SCAFFOLD127_747256	127	1	1.16	37.9
SCAFFOLD127_203432	127	1	1.17	41.7
SCAFFOLD127_87730	127	1	1.17	41.7
SCAFFOLD24_2056045	24	1	1.18	42.6
SCAFFOLD24_2239139	24	1	1.18	42.6
SCAFFOLD24_2392861	24	1	1.18	42.6
SCAFFOLD1329_16731	1329	1	1.18	42.6
SCAFFOLD21_245801	21	1	1.19	43.5
SCAFFOLD21_54638	21	1	1.19	43.5
Nv121	12	1	1.19	43.5
SCAFFOLD12_3030530	12	1	1.19	43.5
SCAFFOLD12_2701234	12	1	1.19	43.5
SCAFFOLD12_2659291	12	1	1.19	43.5
SCAFFOLD12_2245283	12	1	1.20	44.4
SCAFFOLD12_1977272	12	1	1.20	44.4
SCAFFOLD12_1454725	12	1	1.21	45.3
SCAFFOLD12_1180903	12	1	1.21	45.3
SCAFFOLD12_996368	12	1	1.21	45.3
SCAFFOLD12_764190	12	1	1.21	45.3
SCAFFOLD12_446569	12	1	1.21	45.3
SCAFFOLD12_242220	12	1	1.21	45.3
Nv120	12	1	1.21	45.3
SCAFFOLD12_40503	12	1	1.21	45.3
SCAFFOLD102_109923	102	1	1.21	45.3
SCAFFOLD102_190668	102	1	1.21	45.3
SCAFFOLD4056_914	4056	1	1.22	46.2
SCAFFOLD87_619086	87	1	1.22	46.2
SCAFFOLD87_192624	87	1	1.22	46.2
SCAFFOLD87_63996	87	1	1.22	46.2
SCAFFOLD115_223353	115	1	1.22	46.2
SCAFFOLD115_426706	115	1	1.22	46.2
SCAFFOLD115_464414	115	1	1.22	46.2
SCAFFOLD36_1203104	36	1	1.22	46.2
SCAFFOLD36_931634	36	1	1.23	47.1
SCAFFOLD36_781956	36	1	1.23	47.1
SCAFFOLD36_513724	36	1	1.23	47.1
SCAFFOLD36_250131	36	1	1.23	47.1
SCAFFOLD36_60787	36	1	1.23	47.1
SCAFFOLD39_1066288	39	1	1.23	47.1
SCAFFOLD39_948011	39	1	1.23	47.1
SCAFFOLD39_588839	39	1	1.23	47.1
SCAFFOLD39_417027	39	1	1.24	48
SCAFFOLD39_177399	39	1	1.24	48
SCAFFOLD139_216485	139	1	1.24	48
SCAFFOLD139_865	139	1	1.24	48
SCAFFOLD129_162749	129	1	1.24	48
SCAFFOLD129_175551	129	1	1.24	48
SCAFFOLD129_361393	129	1	1.24	48
Nv145	32	1	1.24	48
SCAFFOLD32_1613738	32	1	1.24	48
SCAFFOLD32_1471486	32	1	1.24	48
SCAFFOLD32_918896	32	1	1.24	48
SCAFFOLD32_748504	32	1	1.24	48
SCAFFOLD32_594828	32	1	1.24	48
SCAFFOLD32_334100	32	1	1.24	48
SCAFFOLD32_110243	32	1	1.24	48
SCAFFOLD63_71391	63	1	1.24	48
SCAFFOLD675_3022	675	1	1.24	48
SCAFFOLD286_121906	286	1	1.24	48
SCAFFOLD286_125463	286	1	1.24	48
SCAFFOLD286_129224	286	1	1.24	48
SCAFFOLD47_1309046	47	1	1.24	48
SCAFFOLD47_1165824	47	1	1.24	48
SCAFFOLD47_1161696	47	1	1.24	48
SCAFFOLD47_1050642	47	1	1.24	48
SCAFFOLD47_852004	47	1	1.24	48
SCAFFOLD47_613130	47	1	1.24	48
SCAFFOLD47_462514	47	1	1.24	48
SCAFFOLD47_213477	47	1	1.24	48
SCAFFOLD47_87740	47	1	1.24	48	NC_045757.1	15132204
SCAFFOLD258_93794	258	1	1.24	48
SCAFFOLD258_94891	258	1	1.24	48
SCAFFOLD120_329716	120	1	1.24	48
SCAFFOLD120_279898	120	1	1.24	48
SCAFFOLD120_51380	120	1	1.24	48
SCAFFOLD142_132834	142	1	1.24	48
SCAFFOLD390_25373	390	1	1.24	48
SCAFFOLD390_25698	390	1	1.24	48
SCAFFOLD390_40351	390	1	1.24	48
SCAFFOLD64_375188	64	1	1.24	48
SCAFFOLD234_35160	234	1	1.24	48
SCAFFOLD5330_481	5330	1	1.24	48
SCAFFOLD381_2313	381	1	1.24	48
SCAFFOLD41_257151	41	1	1.24	48
SCAFFOLD41_300676	41	1	1.24	48
SCAFFOLD41_426819	41	1	1.24	48
SCAFFOLD161_190078	161	1	1.24	48
SCAFFOLD161_82904	161	1	1.24	48
SCAFFOLD2486_1672	2486	1	1.24	48
SCAFFOLD163_378363	163	1	1.24	48
SCAFFOLD607_11322	607	1	1.24	48
SCAFFOLD464_103889	464	1	1.24	48
SCAFFOLD96_14024	96	1	1.24	48
SCAFFOLD96_241282	96	1	1.24	48
SCAFFOLD170_183736	170	1	1.24	48
SCAFFOLD251_26222	251	1	1.24	48
SCAFFOLD5084_3772	5084	1	1.24	48
SCAFFOLD2193_5247	2193	1	1.24	48
SCAFFOLD820_36375	820	1	1.24	48
SCAFFOLD820_9025	820	1	1.24	48
SCAFFOLD820_6218	820	1	1.24	48
SCAFFOLD189_332290	189	1	1.24	48
SCAFFOLD230_163631	230	1	1.24	48
SCAFFOLD249_30182	249	1	1.24	48
SCAFFOLD249_68093	249	1	1.24	48
SCAFFOLD74_192460	74	1	1.24	48
SCAFFOLD74_231009	74	1	1.24	48
SCAFFOLD5738_149	5738	1	1.24	48
SCAFFOLD175_34922	175	1	1.24	48
SCAFFOLD84_459102	84	1	1.24	48
SCAFFOLD84_459443	84	1	1.24	48
SCAFFOLD671_34661	671	1	1.24	48
SCAFFOLD171_381695	171	1	1.24	48
SCAFFOLD1169_20704	1169	1	1.24	48
SCAFFOLD86_150486	86	1	1.24	48
SCAFFOLD314_13385	314	1	1.24	48
SCAFFOLD737_18906	737	1	1.24	48
SCAFFOLD158_305189	158	1	1.24	48
SCAFFOLD395_19670	395	1	1.24	48
SCAFFOLD369_52726	369	1	1.24	48
SCAFFOLD164_23202	164	1	1.24	48
SCAFFOLD164_140660	164	1	1.24	48
SCAFFOLD164_140764	164	1	1.24	48
SCAFFOLD164_140818	164	1	1.24	48
SCAFFOLD164_141170	164	1	1.24	48
SCAFFOLD61_254829	61	1	1.24	48
SCAFFOLD61_817885	61	1	1.24	48
SCAFFOLD61_891334	61	1	1.24	48
SCAFFOLD197_145424	197	1	1.24	48
SCAFFOLD197_65823	197	1	1.24	48	NC_045757.1	16540820
SCAFFOLD197_64110	197	1	1.24	48
SCAFFOLD135_451556	135	1	1.24	48
SCAFFOLD135_71422	135	1	1.24	48
SCAFFOLD135_64626	135	1	1.24	48	NC_045757.1	19560098
SCAFFOLD237_116373	237	1	1.24	48
SCAFFOLD237_116487	237	1	1.24	48
SCAFFOLD1910_6996	1910	1	1.24	48
SCAFFOLD132_313210	132	1	1.24	48
SCAFFOLD1501_3100	1501	1	1.24	48
SCAFFOLD149_119911	149	1	1.24	48
Nv126	17	1	1.24	48
SCAFFOLD73_410408	73	1	1.24	48
SCAFFOLD348_46749	348	1	1.24	48
SCAFFOLD348_134	348	1	1.24	48
SCAFFOLD69_455644	69	1	1.24	48
SCAFFOLD59_403443	59	1	1.24	48
SCAFFOLD317_193841	317	1	1.24	48
SCAFFOLD144_286596	144	1	1.24	48
NvC1-6	144	1	1.24	48
SCAFFOLD144_258971	144	1	1.24	48
SCAFFOLD144_20173	144	1	1.25	48.9
SCAFFOLD60_20143	60	1	1.25	48.9
SCAFFOLD60_317453	60	1	1.25	48.9
SCAFFOLD60_620966	60	1	1.25	48.9
SCAFFOLD60_741110	60	1	1.25	48.9
Nv127	5	1	1.25	48.9
SCAFFOLD159_288573	159	1	1.25	48.9
SCAFFOLD159_116302	159	1	1.25	48.9
SCAFFOLD159_81120	159	1	1.25	48.9
SCAFFOLD25_187416	25	1	1.25	48.9
SCAFFOLD25_357754	25	1	1.25	48.9
SCAFFOLD25_803967	25	1	1.25	48.9
SCAFFOLD25_965983	25	1	1.25	48.9
SCAFFOLD25_1231871	25	1	1.25	48.9
SCAFFOLD25_1453545	25	1	1.25	48.9
SCAFFOLD895_30600	895	1	1.25	48.9
SCAFFOLD236_18556	236	1	1.25	48.9
SCAFFOLD57_19220	57	1	1.25	48.9
SCAFFOLD57_289039	57	1	1.25	48.9
SCAFFOLD57_290830	57	1	1.25	48.9
SCAFFOLD57_577235	57	1	1.25	48.9
SCAFFOLD373_28151	373	1	1.25	48.9
SCAFFOLD373_37315	373	1	1.25	48.9
SCAFFOLD58_328193	58	1	1.26	49.8
SCAFFOLD58_59885	58	1	1.26	49.8
SCAFFOLD53_149084	53	1	1.27	51.6
SCAFFOLD53_201598	53	1	1.27	51.6
SCAFFOLD53_411176	53	1	1.27	51.6		no hit
SCAFFOLD83_23885	83	1	1.27	51.6
SCAFFOLD83_482506	83	1	1.27	51.6
SCAFFOLD83_489608	83	1	1.27	51.6
SCAFFOLD312_29840	312	1	1.27	51.6		no hit
SCAFFOLD39_9220	39	1	1.27	51.6
NvC1-22	39	1	1.27	51.6
SCAFFOLD33_1454641	33	1	1.27	51.6
SCAFFOLD33_1224750	33	1	1.27	51.6
Nv311	33	1	1.27	51.6
EF-1aF1	33	1	1.27	51.6
SCAFFOLD33_767863	33	1	1.28	52.5
SCAFFOLD33_755832	33	1	1.28	52.5
SCAFFOLD33_755669	33	1	1.28	52.5
SCAFFOLD33_586722	33	1	1.28	52.5	NC_045757.1	30302472
Scaf33_567884	33	1	1.28	52.5
SCAFFOLD33_563112	33	1	1.28	52.5
SCAFFOLD33_562631	33	1	1.28	52.5
SCAFFOLD33_528860	33	1	1.28	52.5
SCAFFOLD33_126877	33	1	1.29	53.4	NC_045757.1	30771530
SCAFFOLD100_271616	100	1	1.29	53.4
SCAFFOLD181_354708	181	1	1.29	53.4
SCAFFOLD181_54094	181	1	1.29	53.4
Scaf1_1105	1	1	1.29	53.4
SCAFFOLD1_117721	1	1	1.29	53.4
SCAFFOLD1_228206	1	1	1.29	53.4
SCAFFOLD1_299946	1	1	1.29	53.4
SCAFFOLD1_427414	1	1	1.29	53.4
Scaf1_501295	1	1	1.29	53.4
SCAFFOLD1_528781	1	1	1.29	53.4		32045135
SCAFFOLD1_607555	1	1	1.29	53.4
SCAFFOLD1_672217	1	1	1.29	53.4
SCAFFOLD1_753452	1	1	1.29	53.4
SCAFFOLD1_780083	1	1	1.29	53.4
SCAFFOLD1_791726	1	1	1.29	53.4
SCAFFOLD1_792034	1	1	1.29	53.4
SCAFFOLD1_820295	1	1	1.29	53.4
SCAFFOLD1_841910	1	1	1.29	53.4
SCAFFOLD1_864922	1	1	1.29	53.4
SCAFFOLD1_940941	1	1	1.30	54.4
SCAFFOLD1_983750	1	1	1.30	54.4
SCAFFOLD1_995937	1	1	1.30	54.4
Scaf1_1006577	1	1	1.30	54.4
SCAFFOLD1_1049287	1	1	1.30	54.4
SCAFFOLD1_1115692	1	1	1.31	55.3
SCAFFOLD1_1127497	1	1	1.31	55.3
SCAFFOLD1_1136862	1	1	1.31	55.3
SCAFFOLD1_1138764	1	1	1.31	55.3
SCAFFOLD1_1161691	1	1	1.31	55.3
SCAFFOLD1_1188031	1	1	1.31	55.3	NC_045757.1	32705105	Interval starts at 56.27cM
SCAFFOLD1_1310169	1	1	1.32	57.1			This is in the V cytoplasm hybrids.
SCAFFOLD1_1317249	1	1	1.32	57.1	NC_045757.1	32835123
SCAFFOLD1_1318636	1	1	1.32	57.1	NC_045757.1	32836630
SCAFFOLD1_1390592	1	1	1.32	57.1	NC_045757.1	32908583
SCAFFOLD1_1404530	1	1	1.32	57.1
SCAFFOLD1_1421039	1	1	1.32	57.1	NC_045757.1	32939413
Scaf1_1490953	1	1	1.33	58
SCAFFOLD1_1494731	1	1	1.33	58
SCAFFOLD1_1500030	1	1	1.33	58
SCAFFOLD1_1527267	1	1	1.33	58
SCAFFOLD1_1538028	1	1	1.33	58
SCAFFOLD1_1548439	1	1	1.33	58	NC_045757.1	33065831
SCAFFOLD1_1752445	1	1	1.34	59.8	NC_045757.1	33270074
SCAFFOLD1_1806356	1	1	1.34	59.8	NC_045757.1	33326447
SCAFFOLD1_1817032	1	1	1.34	59.8	NC_045757.1	33337123
SCAFFOLD1_1838401	1	1	1.34	59.8	NC_045757.1	33358448
SCAFFOLD1_1839280	1	1	1.34	59.8
SCAFFOLD1_1864895	1	1	1.34	59.8	NC_045757.1	33384692
SCAFFOLD1_1869796	1	1	1.34	59.8	NC_045757.1	33389593
SCAFFOLD1_1902236	1	1	1.34	59.8
SCAFFOLD1_1915139	1	1	1.34	59.8	NC_045757.1	33434911
SCAFFOLD1_1950140	1	1	1.34	59.8
SCAFFOLD1_1996720	1	1	1.34	59.8
Scaf1_2002985	1	1	1.34	59.8
SCAFFOLD1_2013629	1	1	1.34	59.8	NC_045757.1	33531686
SCAFFOLD1_2043805	1	1	1.34	59.8
SCAFFOLD1_2132357	1	1	1.35	61.6
SCAFFOLD1_2200369	1	1	1.35	61.6
SCAFFOLD1_2214835	1	1	1.35	61.6
SCAFFOLD1_2219421	1	1	1.35	61.6
SCAFFOLD1_2226039	1	1	1.35	61.6
SCAFFOLD1_2250804	1	1	1.35	61.6	NC_045757.1	33768248
SCAFFOLD1_2257800	1	1	1.35	61.6	NC_045757.1	33775244
SCAFFOLD1_2259286	1	1	1.35	61.6
SCAFFOLD1_2289896	1	1	1.36	62.5		33807600
Nv105	1	1	1.37	63.4
SCAFFOLD1_2419925	1	1	1.37	63.4	NC_045757.1	33941448
Scaf1_2498098	1	1	1.38	65.2
SCAFFOLD1_2509976	1	1	1.38	65.2	NC_045757.1	34031616
SCAFFOLD1_2579382	1	1	1.38	65.2
SCAFFOLD1_2593390	1	1	1.38	65.2	NC_045757.1	34115281
SCAFFOLD1_2608405	1	1	1.39	66.1
SCAFFOLD1_2628309	1	1	1.39	66.1
SCAFFOLD1_2714578	1	1	1.39	66.1
SCAFFOLD1_2720333	1	1	1.39	66.1
SCAFFOLD1_2745975	1	1	1.39	66.1
SCAFFOLD1_2807667	1	1	1.39	66.1	NC_045757.1	34330271
SCAFFOLD1_2832420	1	1	1.40	68
SCAFFOLD1_2855185	1	1	1.40	68
SCAFFOLD1_2869766	1	1	1.41	68.9	NC_045757.1	34392978
SCAFFOLD1_2886284	1	1	1.41	68.9
SCAFFOLD1_2909274	1	1	1.41	68.9
NvC1-12	1	1	1.42	69.8
SCAFFOLD1_2944277	1	1	1.42	69.8
SCAFFOLD1_3004048	1	1	1.42	69.8
SCAFFOLD1_3017250	1	1	1.42	69.8
SCAFFOLD1_3078525	1	1	1.43	70.7
SCAFFOLD1_3080729	1	1	1.43	70.7
SCAFFOLD1_3143700	1	1	1.43	70.7
SCAFFOLD1_3147739	1	1	1.43	70.7
SCAFFOLD1_3161771	1	1	1.43	70.7
SCAFFOLD1_3179107	1	1	1.43	70.7
SCAFFOLD1_3184163	1	1	1.43	70.7
SCAFFOLD1_3232952	1	1	1.43	70.7
SCAFFOLD1_3239715	1	1	1.44	71.6
SCAFFOLD1_3271178	1	1	1.45	72.5
SCAFFOLD1_3282507	1	1	1.45	72.5
SCAFFOLD1_3335532	1	1	1.46	73.4
SCAFFOLD1_3336961	1	1	1.46	73.4
SCAFFOLD1_3368472	1	1	1.47	75.3
SCAFFOLD1_3385347	1	1	1.47	75.3
SCAFFOLD1_3398446	1	1	1.47	75.3
Nv106	1	1	1.47	75.3
SCAFFOLD1_3490200	1	1	1.47	75.3
SCAFFOLD1_3509600	1	1	1.47	75.3
SCAFFOLD1_3520521	1	1	1.48	76.2
SCAFFOLD1_3561667	1	1	1.49	77.1
SCAFFOLD1_3570074	1	1	1.49	77.1
SCAFFOLD1_3616101	1	1	1.49	77.1
SCAFFOLD1_3662996	1	1	1.49	77.1
SCAFFOLD1_3730787	1	1	1.49	77.1
SCAFFOLD1_3802069	1	1	1.49	77.1
SCAFFOLD1_3835131	1	1	1.50	79	NC_045757.1	35362810	interval ends at 78.34cM
SCAFFOLD1_4032706	1	1	1.51	79.9
SCAFFOLD1_4042138	1	1	1.52	81.7
SCAFFOLD1_4125726	1	1	1.52	81.7
SCAFFOLD1_4148900	1	1	1.52	81.7
SCAFFOLD1_4168078	1	1	1.52	81.7
SCAFFOLD1_4189570	1	1	1.52	81.7
SCAFFOLD1_4518985	1	1	1.52	81.7
SCAFFOLD1_4553343	1	1	1.52	81.7
SCAFFOLD1_4617766	1	1	1.52	81.7
SCAFFOLD1_4635108	1	1	1.52	81.7
SCAFFOLD1_4665477	1	1	1.53	82.6
SCAFFOLD1_4729732	1	1	1.53	82.6
SCAFFOLD1_4755828	1	1	1.53	82.6
SCAFFOLD1_4777189	1	1	1.53	82.6
SCAFFOLD1_4809466	1	1	1.53	82.6
SCAFFOLD1_4881054	1	1	1.53	82.6
SCAFFOLD1_4949222	1	1	1.54	84.5
SCAFFOLD1_4964422	1	1	1.54	84.5
SCAFFOLD1_5022264	1	1	1.54	84.5
SCAFFOLD1_5029470	1	1	1.54	84.5
SCAFFOLD1_5150479	1	1	1.54	84.5
SCAFFOLD1_5202664	1	1	1.54	84.5
Nv102	1	1	1.55	86.3
NvC1-13	1	1	1.56	88.1
SCAFFOLD1_5557609	1	1	1.57	89
SCAFFOLD1_5557711	1	1	1.57	89
SCAFFOLD1_5591981	1	1	1.57	89
SCAFFOLD1_5621603	1	1	1.58	89.9
SCAFFOLD1_5760633	1	1	1.58	89.9
SCAFFOLD1_5823787	1	1	1.58	89.9
SCAFFOLD7_429779	7	1	1.59	92.7
SCAFFOLD7_230358	7	1	1.60	93.6
SCAFFOLD7_6498	7	1	1.61	94.5

### Sheet: Chr. 2
SNP marker position from Niehuis et al. 2010 (supplement 5)
Marker	Scaffold (Genome assambly 1.0)	Chromosome	Map position	Position (cM Haldane)	PSR1.1 genomic assession for BLAST of marker against assembly	BLAST start position of Illumina marker on genomic accession	notes
SCAFFOLD116_561227	116	2	2.01	0
SCAFFOLD116_340291	116	2	2.01	0
SCAFFOLD8_73156	8	2	2.02	0.9
SCAFFOLD8_74431	8	2	2.02	0.9
SCAFFOLD8_74733	8	2	2.02	0.9
SCAFFOLD8_174824	8	2	2.02	0.9
SCAFFOLD8_374535	8	2	2.02	0.9
Nv307	8	2	2.03	4.7
SCAFFOLD8_907155	8	2	2.04	6.6
SCAFFOLD1099_68767	1099	2	2.04	6.6
SCAFFOLD1099_72775	1099	2	2.04	6.6
SCAFFOLD3_10657	3	2	2.05	7.5
SCAFFOLD3_250183	3	2	2.06	8.4	NC_045758.1	2046308	interval starts at 9.34cM
SCAFFOLD3_551048	3	2	2.07	10.2			This is in the V cytoplasm hybrids.
SCAFFOLD3_698272	3	2	2.08	11.1
Scaf3_891149	3	2	2.09	12
SCAFFOLD3_897582	3	2	2.09	12
SCAFFOLD3_1042770	3	2	2.10	13.8
SCAFFOLD3_1235981	3	2	2.11	15.6
SCAFFOLD3_1503807	3	2	2.12	18.4
SCAFFOLD3_1713546	3	2	2.13	20.2
SCAFFOLD3_2020458	3	2	2.14	22
SCAFFOLD3_2326987	3	2	2.14	22
SCAFFOLD3_2552460	3	2	2.14	22
SCAFFOLD3_2769408	3	2	2.14	22
Scaf3_2938987	3	2	2.14	22
UQCRFS1	3	2	2.14	22
Nv300	3	2	2.14	22
SCAFFOLD3_3185666	3	2	2.15	23
SCAFFOLD3_3354958	3	2	2.15	23	NC_045758.1	5161936
SCAFFOLD3_3517984	3	2	2.16	24.8
SCAFFOLD3_3961825	3	2	2.17	26.6
SCAFFOLD3_4190587	3	2	2.18	28.5
Hsc70	3	2	2.19	29.5
SCAFFOLD3_4802008	3	2	2.20	33.2
SCAFFOLD3_5068357	3	2	2.20	33.2
SCAFFOLD3_5204925	3	2	2.21	34.1
SCAFFOLD93_422259	93	2	2.21	34.1
SCAFFOLD93_198823	93	2	2.21	34.1
SCAFFOLD93_17883	93	2	2.22	35
SCAFFOLD31_1899435	31	2	2.22	35
SCAFFOLD31_1780437	31	2	2.23	35.9
Nv-20	31	2	2.23	35.9
SCAFFOLD31_1003405	31	2	2.24	36.8
PTEN	31	2	2.24	36.8
SCAFFOLD31_231950	31	2	2.25	37.7
SCAFFOLD31_231799	31	2	2.25	37.7
SCAFFOLD31_231570	31	2	2.25	37.7
SCAFFOLD31_69027	31	2	2.25	37.7
SCAFFOLD5_4535409	5	2	2.25	37.7	NC_045758.1	9871427
Nv129	5	2	2.25	37.7
SCAFFOLD5_4217605	5	2	2.25	37.7
SCAFFOLD5_3951953	5	2	2.25	37.7
SCAFFOLD5_3719816	5	2	2.25	37.7
SCAFFOLD5_3657746	5	2	2.25	37.7
SCAFFOLD5_3397809	5	2	2.25	37.7
SCAFFOLD5_3359453	5	2	2.25	37.7
SCAFFOLD5_3127904	5	2	2.25	37.7
SCAFFOLD5_2759791	5	2	2.25	37.7
SCAFFOLD5_2513927	5	2	2.25	37.7
SCAFFOLD5_2367271	5	2	2.26	38.6
SCAFFOLD5_2160702	5	2	2.26	38.6
SCAFFOLD5_1881187	5	2	2.26	38.6	NC_045758.1	12541089
SCAFFOLD5_1265105	5	2	2.27	42.3	NC_045758.1	13159998
SCAFFOLD5_970008	5	2	2.27	42.3
SCAFFOLD5_713909	5	2	2.28	43.3
SCAFFOLD5_432218	5	2	2.28	43.3
SCAFFOLD5_135295	5	2	2.28	43.3
SCAFFOLD188_272405	188	2	2.28	43.3
SCAFFOLD188_143583	188	2	2.28	43.3
SCAFFOLD188_49123	188	2	2.28	43.3
SCAFFOLD190_59417	190	2	2.28	43.3
SCAFFOLD76_145053	76	2	2.28	43.3
SCAFFOLD48_287838	48	2	2.28	43.3
SCAFFOLD48_772869	48	2	2.28	43.3
SCAFFOLD79_91747	79	2	2.28	43.3
SCAFFOLD79_255936	79	2	2.28	43.3
SCAFFOLD79_435612	79	2	2.28	43.3
SCAFFOLD79_690548	79	2	2.28	43.3
SCAFFOLD416_17985	416	2	2.28	43.3
Nv130	15	2	2.28	43.3
SCAFFOLD15_133709	15	2	2.28	43.3	NC_045758.1	14446372
SCAFFOLD15_247461	15	2	2.28	43.3
SCAFFOLD15_554580	15	2	2.28	43.3
SCAFFOLD15_847630	15	2	2.28	43.3
SCAFFOLD15_1121862	15	2	2.28	43.3
SCAFFOLD15_1366977	15	2	2.28	43.3
SCAFFOLD15_1565425	15	2	2.28	43.3
SCAFFOLD15_1813105	15	2	2.28	43.3
SCAFFOLD15_2086951	15	2	2.28	43.3
SCAFFOLD15_2212524	15	2	2.28	43.3
SCAFFOLD15_2613335	15	2	2.28	43.3
SCAFFOLD137_21447	137	2	2.28	43.3
SCAFFOLD137_21844	137	2	2.28	43.3
SCAFFOLD272_119354	272	2	2.28	43.3
SCAFFOLD304_70436	304	2	2.28	43.3
SCAFFOLD266_72724	266	2	2.28	43.3
SCAFFOLD266_85031	266	2	2.28	43.3
SCAFFOLD121_13028	121	2	2.28	43.3
SCAFFOLD54_445744	54	2	2.28	43.3
SCAFFOLD54_543311	54	2	2.28	43.3
Nv-23	?	2	2.28	43.3
mtRNApol	270	2	2.28	43.3
SCAFFOLD337_18910	337	2	2.28	43.3
SCAFFOLD337_19045	337	2	2.28	43.3
SCAFFOLD571_12242	571	2	2.28	43.3
SCAFFOLD571_13943	571	2	2.28	43.3
SCAFFOLD682_15333	682	2	2.28	43.3
SCAFFOLD353_37250	353	2	2.28	43.3
SCAFFOLD417_27191	417	2	2.28	43.3
SCAFFOLD141_38773	141	2	2.28	43.3
SCAFFOLD141_40210	141	2	2.28	43.3
SCAFFOLD797_5045	797	2	2.28	43.3
SCAFFOLD534_145041	534	2	2.28	43.3
SCAFFOLD211_54663	211	2	2.28	43.3
SCAFFOLD1710_3520	1710	2	2.28	43.3
SCAFFOLD409_7274	409	2	2.28	43.3
SCAFFOLD818_47077	818	2	2.28	43.3
SCAFFOLD710_2077	710	2	2.28	43.3
SCAFFOLD80_382479	80	2	2.28	43.3
SCAFFOLD80_507758	80	2	2.28	43.3
SCAFFOLD238_240052	238	2	2.28	43.3
SCAFFOLD474_65425	474	2	2.28	43.3
SCAFFOLD474_65578	474	2	2.28	43.3
SCAFFOLD479_52942	479	2	2.28	43.3
SCAFFOLD837_130	837	2	2.28	43.3
SCAFFOLD148_218941	148	2	2.28	43.3
SCAFFOLD11_12431	11	2	2.28	43.3
SCAFFOLD11_153839	11	2	2.28	43.3
SCAFFOLD11_384011	11	2	2.28	43.3
Nv-36	11	2	2.28	43.3
SCAFFOLD11_553318	11	2	2.28	43.3
SCAFFOLD11_1008724	11	2	2.29	44.2
SCAFFOLD11_1397769	11	2	2.29	44.2
SCAFFOLD11_1739328	11	2	2.29	44.2
SCAFFOLD11_1739383	11	2	2.29	44.2	NC_045758.1	22336182
Scaf11_1747199	11	2	2.29	44.2
SCAFFOLD11_1951257	11	2	2.29	44.2
SCAFFOLD11_1978296	11	2	2.29	44.2
Nv306	11	2	2.29	44.2
EF-1aF2	11	2	2.29	44.2
SCAFFOLD11_2283964	11	2	2.29	44.2
SCAFFOLD11_2567079	11	2	2.29	44.2
SCAFFOLD11_2718204	11	2	2.29	44.2
SCAFFOLD179_34450	179	2	2.29	44.2
SCAFFOLD179_45456	179	2	2.29	44.2
SCAFFOLD81_504653	81	2	2.29	44.2
Nv123	13	2	2.29	44.2
SCAFFOLD13_2593414	13	2	2.30	45.1
SCAFFOLD13_2315255	13	2	2.30	45.1
SCAFFOLD13_2018723	13	2	2.31	46
SCAFFOLD13_1786291	13	2	2.32	47.9
SCAFFOLD13_1481610	13	2	2.32	47.9
SCAFFOLD13_1227396	13	2	2.32	47.9
SCAFFOLD13_1227279	13	2	2.32	47.9
SCAFFOLD13_1104509	13	2	2.32	47.9
SCAFFOLD13_832152	13	2	2.32	47.9
SCAFFOLD13_457630	13	2	2.32	47.9
SCAFFOLD13_379641	13	2	2.32	47.9
SCAFFOLD13_178852	13	2	2.33	49.7
Nv122	13	2	2.33	49.7
SCAFFOLD19_473227	19	2	2.34	51.5
SCAFFOLD19_768377	19	2	2.35	52.4
SCAFFOLD19_1089685	19	2	2.36	53.3
SCAFFOLD19_1558643	19	2	2.36	53.3
SCAFFOLD19_1753968	19	2	2.37	54.2
SCAFFOLD19_1843936	19	2	2.37	54.2
SCAFFOLD19_2032672	19	2	2.37	54.2
SCAFFOLD19_2092814	19	2	2.38	55.1
SCAFFOLD19_2378215	19	2	2.39	57
SCAFFOLD19_2420949	19	2	2.39	57
SCAFFOLD19_2653520	19	2	2.39	57
SCAFFOLD19_2732119	19	2	2.40	59.8
SCAFFOLD19_2929250	19	2	2.41	60.7
Nv133	19	2	2.41	60.7
SCAFFOLD21_2886985	21	2	2.42	61.6
SCAFFOLD21_2794952	21	2	2.42	61.6
Nv301	21	2	2.42	61.6
SCAFFOLD21_2444087	21	2	2.43	63.5
SCAFFOLD21_2114685	21	2	2.43	63.5
SCAFFOLD21_2038415	21	2	2.44	64.4
SCAFFOLD21_1973296	21	2	2.45	65.3
SCAFFOLD21_1642826	21	2	2.46	66.2
SCAFFOLD21_1354488	21	2	2.46	66.2
SCAFFOLD21_1181689	21	2	2.47	67.1
SCAFFOLD21_927495	21	2	2.48	68
SCAFFOLD21_700697	21	2	2.49	74.8
SCAFFOLD21_696328	21	2	2.49	74.8
SCAFFOLD24_1831414	24	2	2.50	76.6
SCAFFOLD24_1685756	24	2	2.51	77.5	NC_045758.1	33583178
Nv305	24	2	2.52	79.4	NC_045758.1	33624425	interval ends at 78.55cM
TpnC	24	2	2.52	79.4
SCAFFOLD24_1318845	24	2	2.53	83.1
SCAFFOLD24_1238212	24	2	2.53	83.1
SCAFFOLD24_1182418	24	2	2.53	83.1
SCAFFOLD24_920832	24	2	2.53	83.1
SCAFFOLD24_771884	24	2	2.54	84.2
SCAFFOLD24_576737	24	2	2.55	85.2
SCAFFOLD24_379180	24	2	2.55	85.2
SCAFFOLD24_336394	24	2	2.56	86.1
SCAFFOLD24_150677	24	2	2.57	87.9
SCAFFOLD24_10053	24	2	2.58	89.8
Nv320	309	2	2.58	89.8
Nv-17	309	2	2.58	89.8
SCAFFOLD309_48837	309	2	2.58	89.8
SCAFFOLD309_62784	309	2	2.58	89.8
SCAFFOLD309_74896	309	2	2.58	89.8

### Sheet: Chr. 4
SNP marker position from Niehuis et al. 2010 (supplement 5)
Marker	Scaffold (Genome assambly 1.0)	Chromosome	Map position	Position (cM Haldane)	PSR1.1 genomic assession for BLAST of marker against assembly	BLAST start position of Illumina marker on genomic accession	notes
SCAFFOLD4_5222828	4	4	4.01	0
SCAFFOLD4_5050016	4	4	4.01	0
SCAFFOLD4_4841397	4	4	4.02	1
SCAFFOLD4_4549437	4	4	4.02	1
SCAFFOLD4_4260467	4	4	4.03	2.9
SCAFFOLD4_3992550	4	4	4.03	2.9
SCAFFOLD4_3648778	4	4	4.04	5.6
SCAFFOLD4_3648480	4	4	4.04	5.6
SCAFFOLD4_3550254	4	4	4.05	7.5
SCAFFOLD4_3237415	4	4	4.06	10.2
SCAFFOLD4_3029692	4	4	4.07	12.1	NC_045760.1	2220510	interval starts at 13cM
SCAFFOLD4_2842513	4	4	4.08	13			This is in the G cytoplasm hybrids
Nv-26	4	4	4.08	13
SCAFFOLD4_2791862	4	4	4.08	13
Nv112	4	4	4.09	13.9
SCAFFOLD4_2573381	4	4	4.10	15.8
SCAFFOLD4_2256616	4	4	4.11	17.6
SCAFFOLD4_2254635	4	4	4.11	17.6
SCAFFOLD4_2044832	4	4	4.11	17.6	NC_045760.1	3197010
SCAFFOLD4_1769711	4	4	4.12	21.6	NC_045760.1	3472968
SCAFFOLD4_1508356	4	4	4.13	24.4
SCAFFOLD4_1295111	4	4	4.13	24.4
SCAFFOLD4_1071203	4	4	4.14	26.2
Nv118	4	4	4.14	26.2
SCAFFOLD4_736411	4	4	4.14	26.2
SCAFFOLD4_681196	4	4	4.14	26.2
SCAFFOLD4_69563	4	4	4.15	35.1
SCAFFOLD23_2244542	23	4	4.16	36.9
SCAFFOLD23_2143485	23	4	4.16	36.9
Scaf23_1929371	23	4	4.17	42.7
SCAFFOLD23_1928541	23	4	4.17	42.7
SCAFFOLD23_1807519	23	4	4.18	44.5
Bb-77L07e	23	4	4.18	44.5
SCAFFOLD23_1489254	23	4	4.19	45.4
Nv114	23	4	4.19	45.4
SCAFFOLD23_1390371	23	4	4.19	45.4
SCAFFOLD23_1278712	23	4	4.20	47.2
SCAFFOLD23_991480	23	4	4.20	47.2
SCAFFOLD23_718276	23	4	4.20	47.2
SCAFFOLD23_568709	23	4	4.20	47.2
SCAFFOLD23_250965	23	4	4.20	47.2
Nv-24	23	4	4.20	47.2
SCAFFOLD23_53639	23	4	4.20	47.2
Nv140	29	4	4.20	47.2
SCAFFOLD29_75906	29	4	4.20	47.2
Scaf29_78250	29	4	4.20	47.2
SCAFFOLD29_250045	29	4	4.20	47.2
SCAFFOLD29_476818	29	4	4.20	47.2
SCAFFOLD29_713242	29	4	4.20	47.2
SCAFFOLD29_720932	29	4	4.20	47.2
SCAFFOLD29_1024704	29	4	4.20	47.2
SCAFFOLD29_1203723	29	4	4.20	47.2
SCAFFOLD29_1439582	29	4	4.20	47.2
Nv141	29	4	4.20	47.2
SCAFFOLD17_421253	17	4	4.20	47.2
SCAFFOLD17_65073	17	4	4.20	47.2
SCAFFOLD1313_11341	1313	4	4.20	47.2
SCAFFOLD1313_14144	1313	4	4.20	47.2
SCAFFOLD1882_5982	1882	4	4.20	47.2
SCAFFOLD1882_6909	1882	4	4.20	47.2
SCAFFOLD193_171714	193	4	4.20	47.2
SCAFFOLD193_43632	193	4	4.20	47.2
SCAFFOLD174_204910	174	4	4.20	47.2
SCAFFOLD174_146542	174	4	4.20	47.2
SCAFFOLD174_5771	174	4	4.20	47.2
SCAFFOLD35_139894	35	4	4.20	47.2
SCAFFOLD35_472396	35	4	4.20	47.2
SCAFFOLD35_740467	35	4	4.20	47.2
SCAFFOLD35_866039	35	4	4.20	47.2
SCAFFOLD35_895604	35	4	4.20	47.2
SCAFFOLD35_1100418	35	4	4.20	47.2
SCAFFOLD35_1414689	35	4	4.20	47.2
SCAFFOLD35_1497709	35	4	4.20	47.2
SCAFFOLD35_1497778	35	4	4.20	47.2
SCAFFOLD35_1529535	35	4	4.20	47.2
SCAFFOLD35_1529620	35	4	4.20	47.2
Scaf35_1533322	35	4	4.20	47.2
SCAFFOLD35_1557746	35	4	4.20	47.2
SCAFFOLD178_150121	178	4	4.20	47.2
SCAFFOLD178_260289	178	4	4.20	47.2
SCAFFOLD178_332291	178	4	4.20	47.2
SCAFFOLD636_15560	636	4	4.20	47.2
SCAFFOLD636_20053	636	4	4.20	47.2
SCAFFOLD108_111289	108	4	4.20	47.2
SCAFFOLD108_272544	108	4	4.20	47.2
SCAFFOLD108_411232	108	4	4.20	47.2
SCAFFOLD52_7989	52	4	4.20	47.2
SCAFFOLD52_98724	52	4	4.20	47.2
SCAFFOLD52_363412	52	4	4.20	47.2
SCAFFOLD52_593760	52	4	4.20	47.2
SCAFFOLD1627_4224	1627	4	4.20	47.2
SCAFFOLD1627_14452	1627	4	4.20	47.2
SCAFFOLD1627_14805	1627	4	4.20	47.2
Nv147	34	4	4.20	47.2
SCAFFOLD34_1272544	34	4	4.20	47.2
SCAFFOLD34_763452	34	4	4.20	47.2
SCAFFOLD34_467303	34	4	4.21	48.2	NC_045760.1	15232876
SCAFFOLD34_438087	34	4	4.21	48.2
SCAFFOLD34_437942	34	4	4.21	48.2
SCAFFOLD34_153218	34	4	4.21	48.2
SCAFFOLD34_58378	34	4	4.21	48.2
Nv146	34	4	4.21	48.2
SCAFFOLD1135_2027	1135	4	4.21	48.2
SCAFFOLD1135_6123	1135	4	4.21	48.2
SCAFFOLD1135_6231	1135	4	4.21	48.2
SCAFFOLD26_7306	26	4	4.21	48.2
Nv136	26	4	4.21	48.2
SCAFFOLD26_259416	26	4	4.21	48.2
SCAFFOLD26_380022	26	4	4.21	48.2
SCAFFOLD26_632451	26	4	4.21	48.2
SCAFFOLD26_901813	26	4	4.21	48.2
SCAFFOLD26_1516282	26	4	4.21	48.2
Nv137	26	4	4.21	48.2
SCAFFOLD123_22998	123	4	4.21	48.2
SCAFFOLD123_23096	123	4	4.21	48.2
SCAFFOLD123_174844	123	4	4.21	48.2
PPAF-III	123	4	4.21	48.2
Nv309	123	4	4.21	48.2
SCAFFOLD123_364866	123	4	4.21	48.2
SCAFFOLD166_48760	166	4	4.22	50.1
SCAFFOLD245_86717	245	4	4.22	50.1
SCAFFOLD245_102365	245	4	4.22	50.1
SCAFFOLD245_124803	245	4	4.22	50.1
SCAFFOLD2168_9034	2168	4	4.22	50.1
SCAFFOLD113_215193	113	4	4.22	50.1
SCAFFOLD340_88945	340	4	4.22	50.1
SCAFFOLD280_9510	280	4	4.22	50.1
SCAFFOLD280_9930	280	4	4.22	50.1
SCAFFOLD302_62481	302	4	4.22	50.1
SCAFFOLD513_53561	513	4	4.22	50.1
SCAFFOLD513_59907	513	4	4.22	50.1
SCAFFOLD2818_2168	2818	4	4.22	50.1
SCAFFOLD82_82514	82	4	4.22	50.1
SCAFFOLD82_286485	82	4	4.22	50.1
SCAFFOLD43_296179	43	4	4.22	50.1
SCAFFOLD43_519583	43	4	4.22	50.1
SCAFFOLD153_330090	153	4	4.22	50.1
SCAFFOLD153_394784	153	4	4.22	50.1
SCAFFOLD276_238536	276	4	4.22	50.1
SCAFFOLD504_12680	504	4	4.22	50.1
SCAFFOLD143_82742	143	4	4.22	50.1
SCAFFOLD143_229091	143	4	4.22	50.1
SCAFFOLD143_395769	143	4	4.22	50.1
SCAFFOLD69_695384	69	4	4.22	50.1
SCAFFOLD51_497237	51	4	4.22	50.1
SCAFFOLD51_649401	51	4	4.22	50.1
SCAFFOLD51_791736	51	4	4.22	50.1
SCAFFOLD51_793037	51	4	4.22	50.1
SCAFFOLD51_965663	51	4	4.22	50.1
SCAFFOLD51_1169090	51	4	4.22	50.1
SCAFFOLD261_131086	261	4	4.22	50.1
SCAFFOLD88_135308	88	4	4.22	50.1
ACT	88	4	4.22	50.1
SCAFFOLD109_311331	109	4	4.22	50.1
SCAFFOLD109_385768	109	4	4.22	50.1
SCAFFOLD2224_8427	2224	4	4.22	50.1
SCAFFOLD1690_26837	1690	4	4.22	50.1
SCAFFOLD65_83806	65	4	4.22	50.1
SCAFFOLD65_375606	65	4	4.22	50.1
SCAFFOLD65_464014	65	4	4.22	50.1
SCAFFOLD2748_378	2748	4	4.22	50.1
SCAFFOLD246_66644	246	4	4.22	50.1
SCAFFOLD130_60179	130	4	4.22	50.1
SCAFFOLD130_120304	130	4	4.22	50.1
SCAFFOLD1256_17475	1256	4	4.22	50.1
SCAFFOLD204_33810	204	4	4.22	50.1
SCAFFOLD204_237672	204	4	4.22	50.1
SCAFFOLD204_249873	204	4	4.22	50.1
SCAFFOLD372_63160	372	4	4.22	50.1
SCAFFOLD372_84800	372	4	4.22	50.1
SCAFFOLD133_270163	133	4	4.22	50.1
SCAFFOLD350_55740	350	4	4.22	50.1
SCAFFOLD350_64198	350	4	4.22	50.1
SCAFFOLD350_142508	350	4	4.22	50.1
SCAFFOLD260_93697	260	4	4.22	50.1
SCAFFOLD475_34259	475	4	4.22	50.1
SCAFFOLD46_399491	46	4	4.22	50.1
SCAFFOLD46_669751	46	4	4.22	50.1
SCAFFOLD418_52670	418	4	4.22	50.1
SCAFFOLD91_129838	91	4	4.22	50.1
SCAFFOLD91_215104	91	4	4.22	50.1
Scaf66_129392	66	4	4.22	50.1
SCAFFOLD66_164035	66	4	4.22	50.1
SCAFFOLD66_366193	66	4	4.22	50.1
SCAFFOLD66_569580	66	4	4.22	50.1
SCAFFOLD185_77816	185	4	4.23	51
SCAFFOLD77_3108	77	4	4.23	51
SCAFFOLD77_268091	77	4	4.23	51
SCAFFOLD77_394564	77	4	4.23	51
NvC4-15	187	4	4.24	51.9
SCAFFOLD4860_817	4860	4	4.25	52.8
SCAFFOLD40_1806763	40	4	4.25	52.8	NC_045760.1
SCAFFOLD40_1554268	40	4	4.26	57.6
SCAFFOLD40_1278874	40	4	4.27	61.3	NC_045760.1	27253255	interval ends at 58.24cM
SCAFFOLD40_1023983	40	4	4.27	61.3
SCAFFOLD40_963312	40	4	4.27	61.3
SCAFFOLD40_798137	40	4	4.27	61.3
SCAFFOLD40_510165	40	4	4.28	62.3
SCAFFOLD40_407294	40	4	4.29	63.3
SCAFFOLD40_239547	40	4	4.29	63.3
SCAFFOLD9_4408606	9	4	4.29	63.3
SCAFFOLD9_4408431	9	4	4.29	63.3
SCAFFOLD9_4408374	9	4	4.29	63.3
SCAFFOLD9_4316751	9	4	4.29	63.3
SCAFFOLD9_3803817	9	4	4.30	66.1
SCAFFOLD9_3571976	9	4	4.31	67
SCAFFOLD9_3432243	9	4	4.32	72.7
SCAFFOLD9_3210903	9	4	4.33	73.6
SCAFFOLD9_3107879	9	4	4.34	74.5
COXVa	9	4	4.34	74.5
Nv321	9	4	4.34	74.5
SCAFFOLD9_2969106	9	4	4.35	75.5
SCAFFOLD9_2756880	9	4	4.36	79.2
SCAFFOLD9_2564176	9	4	4.37	81.1
SCAFFOLD9_2231358	9	4	4.37	81.1
SCAFFOLD9_2014725	9	4	4.38	82
SCAFFOLD9_1860291	9	4	4.38	82
SCAFFOLD9_1817811	9	4	4.38	82
SCAFFOLD9_1569936	9	4	4.39	82.9
SCAFFOLD9_1052246	9	4	4.39	82.9
SCAFFOLD9_814408	9	4	4.39	82.9
SCAFFOLD9_635808	9	4	4.40	83.8
Nv104	9	4	4.41	87.6
SCAFFOLD9_290078	9	4	4.41	87.6

### Sheet: Chr. 5
SNP marker position from Niehuis et al. 2010 (supplement 5)
Marker	Scaffold (Genome assambly 1.0)	Chromosome	Map position	Position (cM Haldane)	PSR1.1 genomic assession for BLAST of marker against assembly	BLAST start position of Illumina marker on genomic accession	notes
SCAFFOLD14_8476	14	5	5.01	0	NC_045761.1	24600	This is for the G cytoplasm based on Gibson et al. 2013
SCAFFOLD14_227534	14	5	5.01	0	NC_045761.1	246985
Nv324	14	5	5.01	0
SCAFFOLD14_504430	14	5	5.02	0.9	NC_045761.1	523221
SCAFFOLD14_743733	14	5	5.03	1.8	NC_045761.1	763540
SCAFFOLD14_1047590	14	5	5.04	2.7
SCAFFOLD14_1290892	14	5	5.04	2.7
SCAFFOLD14_1812097	14	5	5.04	2.7
SCAFFOLD14_2014814	14	5	5.04	2.7
SCAFFOLD14_2167377	14	5	5.05	3.6
SCAFFOLD14_2465796	14	5	5.06	6.4
SCAFFOLD14_2465985	14	5	5.06	6.4
SCAFFOLD14_2466110	14	5	5.06	6.4
SCAFFOLD14_2485816	14	5	5.06	6.4
SCAFFOLD14_2486156	14	5	5.06	6.4
SCAFFOLD14_2531804	14	5	5.06	6.4
SCAFFOLD14_2849623	14	5	5.07	8.2
SCAFFOLD14_2877701	14	5	5.08	9.1
SCAFFOLD14_2923937	14	5	5.08	9.1
SCAFFOLD14_3205041	14	5	5.09	13.8
SCAFFOLD14_3478710	14	5	5.10	14.7
Nv125	14	5	5.10	14.7
SCAFFOLD38_1702183	38	5	5.10	14.7
SCAFFOLD38_1409797	38	5	5.10	14.7
SCAFFOLD38_1275317	38	5	5.10	14.7
SCAFFOLD38_1049055	38	5	5.11	15.6
SCAFFOLD38_534378	38	5	5.11	15.6
SCAFFOLD38_281706	38	5	5.12	16.5
SCAFFOLD38_42794	38	5	5.12	16.5
SCAFFOLD7_3882784	7	5	5.12	16.5
SCAFFOLD7_3529051	7	5	5.12	16.5
SCAFFOLD7_3305071	7	5	5.12	16.5
SCAFFOLD7_3200868	7	5	5.12	16.5
SCAFFOLD7_3196751	7	5	5.12	16.5
SCAFFOLD7_3152767	7	5	5.12	16.5
SCAFFOLD7_2877351	7	5	5.12	16.5
SCAFFOLD7_2562330	7	5	5.13	17.4
SCAFFOLD7_2371385	7	5	5.14	19.3
SCAFFOLD7_2095091	7	5	5.15	20.2
SCAFFOLD7_1849206	7	5	5.16	23.9
SCAFFOLD7_1719655	7	5	5.16	23.9
SCAFFOLD7_1719596	7	5	5.16	23.9
SCAFFOLD7_1516753	7	5	5.17	26.7
SCAFFOLD7_1276764	7	5	5.18	27.6	NC_045761.1	8064478
SCAFFOLD7_962159	7	5	5.19	30.4	NC_045761.1	8380565	interval starts at 30.4cM
SCAFFOLD7_712004	7	5	5.19	30.4			This is for the V cytoplasm hybrids, the G cytoplasm hybrid locus is above.
SCAFFOLD7_710069	7	5	5.19	30.4
SCAFFOLD1_5831911	1	5	5.19	30.4
SCAFFOLD1_5928316	1	5	5.19	30.4
SCAFFOLD1_5937146	1	5	5.19	30.4
SCAFFOLD1_6038874	1	5	5.19	30.4
SCAFFOLD1_6038985	1	5	5.19	30.4
Nv313	1	5	5.19	30.4
26kDalectin	1	5	5.19	30.4
SCAFFOLD1_6356519	1	5	5.19	30.4
SCAFFOLD1_6396895	1	5	5.19	30.4
SCAFFOLD1_6407659	1	5	5.19	30.4
SCAFFOLD1_6471009	1	5	5.19	30.4
SCAFFOLD1_6492079	1	5	5.19	30.4
SCAFFOLD1_6584194	1	5	5.20	31.3
SCAFFOLD1_6597802	1	5	5.20	31.3
SCAFFOLD1_6605696	1	5	5.20	31.3
SCAFFOLD1_6630065	1	5	5.20	31.3
SCAFFOLD1_6635113	1	5	5.20	31.3
SCAFFOLD1_6644794	1	5	5.20	31.3
SCAFFOLD1_6649104	1	5	5.20	31.3
SCAFFOLD1_6652351	1	5	5.20	31.3
SCAFFOLD1_6693166	1	5	5.20	31.3
SCAFFOLD1_6716744	1	5	5.21	32.2	NC_045761.1	9740422	Interval ends at 31.5
SCAFFOLD1_6720597	1	5	5.21	32.2
SCAFFOLD1_6744402	1	5	5.21	32.2
SCAFFOLD1_6762119	1	5	5.21	32.2
SCAFFOLD1_6771053	1	5	5.21	32.2
SCAFFOLD1_6783483	1	5	5.21	32.2
SCAFFOLD1_6791268	1	5	5.21	32.2
SCAFFOLD1_6792631	1	5	5.21	32.2
SCAFFOLD1_6794428	1	5	5.21	32.2
SCAFFOLD1_6797837	1	5	5.21	32.2
SCAFFOLD1_6805278	1	5	5.21	32.2
SCAFFOLD1_6841402	1	5	5.21	32.2
SCAFFOLD1_6867051	1	5	5.21	32.2
SCAFFOLD1664_8636	1664	5	5.21	32.2
SCAFFOLD1_7059870	1	5	5.22	33.1
SCAFFOLD1_7089281	1	5	5.22	33.1
SCAFFOLD1_7169619	1	5	5.22	33.1
SCAFFOLD4559_16996	4559	5	5.23	34
SCAFFOLD4559_7049	4559	5	5.23	34
SCAFFOLD4559_9274	4559	5	5.23	34
SCAFFOLD1_7294102	1	5	5.23	34
SCAFFOLD1_7300084	1	5	5.23	34
SCAFFOLD1_7302524	1	5	5.23	34
Nv-46	1	5	5.23	34
Nv109	1	5	5.23	34
SCAFFOLD1_7716762	1	5	5.23	34
SCAFFOLD1_7720574	1	5	5.23	34
SCAFFOLD1_7731828	1	5	5.23	34
SCAFFOLD1_7748670	1	5	5.23	34
SCAFFOLD1_7773566	1	5	5.23	34
SCAFFOLD1_7773722	1	5	5.23	34
SCAFFOLD1_7786132	1	5	5.23	34
SCAFFOLD1_7878920	1	5	5.23	34
SCAFFOLD1_7949331	1	5	5.23	34
SCAFFOLD1_8001603	1	5	5.23	34
SCAFFOLD1_8052956	1	5	5.23	34
SCAFFOLD1_8053783	1	5	5.23	34
SCAFFOLD1_8073292	1	5	5.23	34
SCAFFOLD1_8128781	1	5	5.23	34
SCAFFOLD1_8190513	1	5	5.23	34
SCAFFOLD1_8192678	1	5	5.23	34
SCAFFOLD1_8206806	1	5	5.23	34
SCAFFOLD1_8284408	1	5	5.24	34.9
SCAFFOLD1_8403997	1	5	5.24	34.9
SCAFFOLD1_8427242	1	5	5.24	34.9
SCAFFOLD1_8444166	1	5	5.24	34.9
SCAFFOLD1_8542411	1	5	5.24	34.9
SCAFFOLD1_8567628	1	5	5.24	34.9
SCAFFOLD1_8578584	1	5	5.24	34.9
SCAFFOLD1_8590247	1	5	5.24	34.9	NC_045761.1	11637760
SCAFFOLD1_8590783	1	5	5.24	34.9
SCAFFOLD1_8605143	1	5	5.24	34.9
SCAFFOLD1_8635865	1	5	5.24	34.9
SCAFFOLD1_8645369	1	5	5.24	34.9
SCAFFOLD1_8652125	1	5	5.24	34.9
SCAFFOLD1_8690372	1	5	5.24	34.9
SCAFFOLD1_8701168	1	5	5.24	34.9
SCAFFOLD1_8708209	1	5	5.24	34.9
SCAFFOLD1_8719384	1	5	5.24	34.9
SCAFFOLD1_8725085	1	5	5.24	34.9
SCAFFOLD1_8726919	1	5	5.24	34.9
SCAFFOLD1_8757885	1	5	5.24	34.9
SCAFFOLD1_8761046	1	5	5.24	34.9
SCAFFOLD1_8767742	1	5	5.24	34.9
SCAFFOLD1_8777099	1	5	5.24	34.9
SCAFFOLD1_8781888	1	5	5.24	34.9
SCAFFOLD1_8793330	1	5	5.25	35.8
SCAFFOLD1_8794320	1	5	5.25	35.8
SCAFFOLD1_8803368	1	5	5.25	35.8
SCAFFOLD1_8813225	1	5	5.25	35.8
SCAFFOLD1_8817662	1	5	5.25	35.8
SCAFFOLD1_8825543	1	5	5.25	35.8
SCAFFOLD1_8830263	1	5	5.25	35.8
SCAFFOLD1_8850572	1	5	5.25	35.8
SCAFFOLD1_8854345	1	5	5.25	35.8
SCAFFOLD1_9004889	1	5	5.25	35.8
SCAFFOLD1_9006989	1	5	5.25	35.8
SCAFFOLD1_9057054	1	5	5.25	35.8
SCAFFOLD1_9061113	1	5	5.25	35.8
SCAFFOLD1_9062451	1	5	5.25	35.8
SCAFFOLD1_9075243	1	5	5.25	35.8
SCAFFOLD1_9087985	1	5	5.25	35.8
SCAFFOLD1_9091496	1	5	5.25	35.8
SCAFFOLD1_9113672	1	5	5.25	35.8
SCAFFOLD1_9116105	1	5	5.25	35.8
SCAFFOLD1_9149691	1	5	5.25	35.8
Scaf1_9151442	1	5	5.25	35.8
SCAFFOLD1_9155920	1	5	5.25	35.8
SCAFFOLD1_9160558	1	5	5.25	35.8
SCAFFOLD1_9160845	1	5	5.25	35.8
SCAFFOLD1_9191237	1	5	5.25	35.8
SCAFFOLD1_9370612	1	5	5.26	36.8
SCAFFOLD1_9378796	1	5	5.26	36.8
SCAFFOLD1_9384502	1	5	5.26	36.8
Nv139	27	5	5.26	36.8
SCAFFOLD27_1598960	27	5	5.26	36.8
SCAFFOLD27_1587665	27	5	5.26	36.8
SCAFFOLD27_1384366	27	5	5.26	36.8
SCAFFOLD27_1316727	27	5	5.26	36.8
SCAFFOLD27_956625	27	5	5.26	36.8
SCAFFOLD27_896459	27	5	5.26	36.8
SCAFFOLD27_625982	27	5	5.27	37.7
SCAFFOLD27_492457	27	5	5.27	37.7
SCAFFOLD27_255602	27	5	5.27	37.7
SCAFFOLD27_250819	27	5	5.27	37.7
SCAFFOLD27_58159	27	5	5.27	37.7
SCAFFOLD429_68222	429	5	5.27	37.7
SCAFFOLD233_11951	233	5	5.27	37.7
SCAFFOLD233_123527	233	5	5.27	37.7
SCAFFOLD233_198210	233	5	5.27	37.7
Nv-25	393	5	5.27	37.7
SCAFFOLD122_118525	122	5	5.27	37.7
SCAFFOLD122_121760	122	5	5.27	37.7
SCAFFOLD795_35174	795	5	5.27	37.7
SCAFFOLD177_73020	177	5	5.27	37.7
SCAFFOLD196_149842	196	5	5.27	37.7
SCAFFOLD136_77925	136	5	5.27	37.7
SCAFFOLD136_124137	136	5	5.27	37.7
SCAFFOLD136_218447	136	5	5.27	37.7
SCAFFOLD162_142920	162	5	5.27	37.7
SCAFFOLD250_94409	250	5	5.27	37.7
SCAFFOLD228_167434	228	5	5.27	37.7
SCAFFOLD186_120672	186	5	5.27	37.7
SCAFFOLD960_20786	960	5	5.27	37.7
SCAFFOLD3052_581	3052	5	5.27	37.7
SCAFFOLD495_37160	495	5	5.27	37.7
SCAFFOLD191_213959	191	5	5.27	37.7
SCAFFOLD4805_1417	4805	5	5.27	37.7
SCAFFOLD163_185791	163	5	5.28	38.6
SCAFFOLD163_183668	163	5	5.28	38.6
SCAFFOLD805_5193	805	5	5.29	39.5
SCAFFOLD805_5452	805	5	5.29	39.5
SCAFFOLD110_361888	110	5	5.29	39.5
SCAFFOLD110_526239	110	5	5.29	39.5
SCAFFOLD10_256739	10	5	5.30	40.4
SCAFFOLD10_585142	10	5	5.31	41.3
SCAFFOLD10_867297	10	5	5.31	41.3
SCAFFOLD10_919513	10	5	5.31	41.3
SCAFFOLD10_1140939	10	5	5.31	41.3
SCAFFOLD10_1378245	10	5	5.32	42.2
SCAFFOLD10_1617856	10	5	5.33	43.1
SCAFFOLD10_1837895	10	5	5.34	44
SCAFFOLD10_1838189	10	5	5.34	44
SCAFFOLD10_1838244	10	5	5.34	44
SCAFFOLD10_1838320	10	5	5.34	44
SCAFFOLD10_1945756	10	5	5.34	44
Nv322	10	5	5.35	45.8
Ft	10	5	5.35	45.8
SCAFFOLD10_2332320	10	5	5.35	45.8
SCAFFOLD10_2628080	10	5	5.35	45.8
SCAFFOLD10_2843047	10	5	5.35	45.8
SCAFFOLD10_3208280	10	5	5.35	45.8
SCAFFOLD176_289395	176	5	5.35	45.8
SCAFFOLD176_366599	176	5	5.35	45.8
SCAFFOLD112_105220	112	5	5.35	45.8
SCAFFOLD112_365712	112	5	5.35	45.8
SCAFFOLD112_553558	112	5	5.35	45.8
SCAFFOLD2_7307316	2	5	5.36	46.7
Nv-27	2	5	5.37	47.6
SCAFFOLD2_7127121	2	5	5.37	47.6
SCAFFOLD2_6749066	2	5	5.37	47.6
Scaf2_6739111	2	5	5.37	47.6
SCAFFOLD2_6558493	2	5	5.37	47.6	NC_045761.1	21736811	interval ends at 47.6
SCAFFOLD2_6358577	2	5	5.38	49.4
SCAFFOLD2_6358532	2	5	5.38	49.4
SCAFFOLD2_6280218	2	5	5.38	49.4
Scaf2_6273178	2	5	5.38	49.4
SCAFFOLD2_6049189	2	5	5.39	52.2
SCAFFOLD2_5848412	2	5	5.40	55.9
SCAFFOLD2_5653992	2	5	5.40	55.9
SCAFFOLD2_5399243	2	5	5.41	57.7
SCAFFOLD2_5322872	2	5	5.41	57.7
SCAFFOLD2_5162444	2	5	5.41	57.7
SCAFFOLD2_4990231	2	5	5.42	58.7
SCAFFOLD2_4834544	2	5	5.42	58.7
SCAFFOLD2_4524549	2	5	5.42	58.7
SCAFFOLD2_4286215	2	5	5.43	59.6
SCAFFOLD2_4231094	2	5	5.43	59.6
SCAFFOLD2_4111381	2	5	5.43	59.6
SCAFFOLD2_3899043	2	5	5.43	59.6
SCAFFOLD2_3792415	2	5	5.43	59.6
SCAFFOLD2_3424221	2	5	5.44	61.4
SCAFFOLD2_3373950	2	5	5.44	61.4
SCAFFOLD2_3146193	2	5	5.44	61.4
SCAFFOLD2_3113434	2	5	5.44	61.4
SCAFFOLD2_2559738	2	5	5.44	61.4
SCAFFOLD2_2215602	2	5	5.44	61.4
SCAFFOLD2_1878791	2	5	5.45	64.1
SCAFFOLD2_1684845	2	5	5.46	66.9
SCAFFOLD2_1683334	2	5	5.46	66.9
SCAFFOLD2_1432699	2	5	5.47	68.7
SCAFFOLD2_1328239	2	5	5.48	69.6
SCAFFOLD2_1140381	2	5	5.49	71.5
SCAFFOLD2_973045	2	5	5.50	72.4
SCAFFOLD2_542669	2	5	5.51	76.1
SCAFFOLD2_33139	2	5	5.51	76.1
